# A transcription start site map in human pancreatic islets reveals functional regulatory signatures

**DOI:** 10.1101/812552

**Authors:** Arushi Varshney, Yasuhiro Kyono, Venkateswaran Ramamoorthi Elangovan, Collin Wang, Michael R. Erdos, Narisu Narisu, Ricardo D’Oliveira Albanus, Peter Orchard, Michael L. Stitzel, Francis S. Collins, Jacob O. Kitzman, Stephen C. J. Parker

## Abstract

Identifying the tissue-specific molecular signatures of active regulatory elements is critical to understand gene regulatory mechanisms. Here, we identify transcription start sites (TSS) using cap analysis of gene expression (CAGE) across 57 human pancreatic islet samples. We identify 9,954 reproducible CAGE tag clusters (TCs), ~20% of which are islet-specific and occur mostly distal to known gene TSSs. We integrated islet CAGE data with histone modification and chromatin accessibility profiles to identify epigenomic signatures of transcription initiation. Using a massively parallel reporter assay, we validate transcriptional enhancer activity (5% FDR) for 2,279 of 3,378 (~68%) tested islet CAGE elements. TCs within accessible enhancers show higher enrichment to overlap type 2 diabetes genome-wide association study (GWAS) signals than existing islet annotations, which emphasizes the utility of mapping CAGE profiles in disease-relevant tissue. This work provides a high-resolution map of transcriptional initiation in human pancreatic islets with utility for dissecting functional enhancers at GWAS loci.
