## Supplementary table 2 for "A transcription start site map in human pancreatic islets reveals functional regulatory signatures"

### Sheet: Sheet1
annotation	observed	expected	CI95low	CI95high	stddev	fold	l2fold	pvalue	qvalue	segment	annotation_info	significance
Active TSS	1896272	27197.1	22119	32544	3170.44	69.7207	6.1235	0.0001	0.0001	Islets.tcs	Islets.Active_TSS	Significant (Bonferroni)
5' UTR	996362	17793	14344	21454	2150.55	55.9942	5.8072	0.0001	0.0001	Islets.tcs	UTR_5_UCSC	Significant (Bonferroni)
ATAC-seq peaks	1787430	33221.1	27921	38691	3283.02	53.8025	5.7496	0.0001	0.0001	Islets.tcs	Islets.atac_peaks	Significant (Bonferroni)
TSS	1928521	53058.7	45957	60377	4378.09	36.3462	5.1837	0.0001	0.0001	Islets.tcs	TSS_Hoffman	Significant (Bonferroni)
Coding	1125297	58712.9	52238	65496	4082.62	19.1658	4.2605	0.0001	0.0001	Islets.tcs	Coding_UCSC	Significant (Bonferroni)
Promoter	1302264	91239	81534	101329	6067	14.273	3.8352	0.0001	0.0001	Islets.tcs	Promoter_UCSC	Significant (Bonferroni)
H3K4me3 peaks	1281771	111698	104225	119359	4571.08	11.4753	3.5205	0.0001	0.0001	Islets.tcs	H3K4me3_peaks_Trynka	Significant (Bonferroni)
H3K9ac peaks	1091018	105438	98453	112696	4335.77	10.3474	3.3712	0.0001	0.0001	Islets.tcs	H3K9ac_peaks_Trynka	Significant (Bonferroni)
FetalDHS	1925580	205605	194057	217122	7007.24	9.3654	3.2273	0.0001	0.0001	Islets.tcs	FetalDHS_Trynka	Significant (Bonferroni)
Flanking TSS	137500	15300.5	11860	18933	2144.13	8.9861	3.1677	0.0001	0.0001	Islets.tcs	Islets.Flanking_TSS	Significant (Bonferroni)
Conserved	764832	99307	92907	105897	3973.82	7.7016	2.9452	0.0001	0.0001	Islets.tcs	Conserved_LindbladToh	Significant (Bonferroni)
TFBS ENCODE	2112143	320557	305722	335247	8960.71	6.589	2.72	0.0001	0.0001	Islets.tcs	TFBS_ENCODE	Significant (Bonferroni)
H3K9ac	2139735	331061	314712	347802	10036.5	6.4632	2.6923	0.0001	0.0001	Islets.tcs	H3K9ac_Trynka	Significant (Bonferroni)
DHS peaks	1631175	263165	252179	274309	6771.13	6.1983	2.6319	0.0001	0.0001	Islets.tcs	DHS_peaks_Trynka	Significant (Bonferroni)
H3K4me3	2170405	353150	336432	369974	10174.5	6.1458	2.6196	0.0001	0.0001	Islets.tcs	H3K4me3_Trynka	Significant (Bonferroni)
DHS	2019026	393788	378750	408707	9129.88	5.1272	2.3582	0.0001	0.0001	Islets.tcs	DHS_Trynka	Significant (Bonferroni)
3' UTR	179187	36074.6	30371	41986	3566.86	4.967	2.3124	0.0001	0.0001	Islets.tcs	UTR_3_UCSC	Significant (Bonferroni)
DGF ENCODE	1529255	324716	313189	336298	7076.1	4.7095	2.2356	0.0001	0.0001	Islets.tcs	DGF_ENCODE	Significant (Bonferroni)
Genic enhancer	6183	1470.85	469	2742	694.104	4.2015	2.0709	0.0001	0.0001	Islets.tcs	Islets.Genic_enhancer	Significant (Bonferroni)
Enhancer (chromatin state)	375193	110109	100619	120036	5952.49	3.4074	1.7687	0.0001	0.0001	Islets.tcs	Enhancer_Hoffman	Significant (Bonferroni)
H3K27ac PGC2	2183219	658612	635350	681912	14110.4	3.3149	1.729	0.0001	0.0001	Islets.tcs	H3K27ac_PGC2	Significant (Bonferroni)
SuperEnhancer	1164993	410823	390614	430971	12148.3	2.8358	1.5037	0.0001	0.0001	Islets.tcs	SuperEnhancer_Hnisz	Significant (Bonferroni)
H3K27ac	2056041	923255	898025	948591	15431.6	2.2269	1.1551	0.0001	0.0001	Islets.tcs	H3K27ac_Hnisz	Significant (Bonferroni)
H3K4me1	2006266	1.01884e+06	995101	1043161	14482.1	1.9692	0.9776	0.0001	0.0001	Islets.tcs	H3K4me1_Trynka	Significant (Bonferroni)
H3K4me1 peaks	785934	419199	404907	433418	8735.88	1.8748	0.9068	0.0001	0.0001	Islets.tcs	H3K4me1_peaks_Trynka	Significant (Bonferroni)
PromoterFlanking	36225	23071.4	19095	27213	2478.8	1.5701	0.6509	0.0001	0.0001	Islets.tcs	PromoterFlanking_Hoffman	Significant (Bonferroni)
Bivalent poised TSS	6112	4240.15	2351	6407	1235.98	1.4414	0.5274	0.0745	0.0745	Islets.tcs	Islets.Bivalent_poised_TSS	non-significant
Enhancer (CAGE)	13901	10669.6	8132	13359	1576.12	1.3028	0.3817	0.0234	0.0234	Islets.tcs	Enhancer_Andersson	Nominally significant
WeakEnhancer	57148	53218.5	47468	59185	3569.89	1.0738	0.1028	0.1388	0.1388	Islets.tcs	WeakEnhancer_Hoffman	non-significant
Active enhancer	61571	62921.7	55049	71117	4863.39	0.9785	-0.0313	0.4019	0.4019	Islets.tcs	Islets.Active_enhancer	non-significant
Strong transcription	15191	15768.5	11943	19785	2389.11	0.9634	-0.0538	0.4137	0.4137	Islets.tcs	Islets.Strong_transcription	non-significant
Intron	855193	938571	913372	964316	15367.6	0.9112	-0.1342	0.0001	0.0001	Islets.tcs	Intron_UCSC	Significant (Bonferroni)
CTCF	45015	56926.1	50302	63614	4073.52	0.7908	-0.3387	0.0015	0.0015	Islets.tcs	CTCF_Hoffman	Nominally significant
Weak TSS	17104	35657.6	29613	41949	3759.64	0.4797	-1.0598	0.0001	0.0001	Islets.tcs	Islets.Weak_TSS	Significant (Bonferroni)
Transcribed	248689	853493	832963	874258	12597.4	0.2914	-1.779	0.0001	0.0001	Islets.tcs	Transcribed_Hoffman	Significant (Bonferroni)
Weak enhancer	26396	133354	122563	144519	6711.34	0.1979	-2.3368	0.0001	0.0001	Islets.tcs	Islets.Weak_enhancer	Significant (Bonferroni)
Weak transcription	87123	523039	502148	544293	12759.4	0.1666	-2.5858	0.0001	0.0001	Islets.tcs	Islets.Weak_transcription	Significant (Bonferroni)
Repressed polycomb	8945	58353.8	50695	66524	4837.45	0.1533	-2.7055	0.0001	0.0001	Islets.tcs	Islets.Repressed_polycomb	Significant (Bonferroni)
Repressed	64040	908848	887759	930029	12778.4	0.0705	-3.827	0.0001	0.0001	Islets.tcs	Repressed_Hoffman	Significant (Bonferroni)
Quiescent low signal	80420	1.46543e+06	1440573	1490501	15173.3	0.0549	-4.1876	0.0001	0.0001	Islets.tcs	Islets.Quiescent_low_signal	Significant (Bonferroni)
