## Supplementary table 4 for "A transcription start site map in human pancreatic islets reveals functional regulatory signatures"

### Sheet: Sheet1
motifs	coefficient
YY1_known4	0.158003
ETS_known7	0.120252
BATF_known1	0.0986454
ELF3_3	0.093427
YY2_1	0.0895457
GMEB2_3	0.0793773
ETV6_1	0.0782829
NRF1_known2	0.0765162
CEBPG_2	0.0681416
ETS_known13	0.0534943
ZNF143_known2	0.044698
HIF1A_1	0.0445959
FEV_1	0.0426427
ZNF143_known1	0.0369681
ZNF8_1	0.0313749
ZBED1_1	0.0307516
YY1_known1	0.0298305
HOXD12_1	0.0285458
GMEB2_2	0.0274127
SPI1_known1	0.0265163
SPI1_known4	0.0234632
HNF4_known25	0.0232099
MAF_known3	0.0221682
SP4_2	0.0221586
STAT_known15	0.0216048
RUNX3_1	0.0215998
HINFP_4	0.0190868
ZNF524_1	0.0173321
J4143	0.0172169
TFAP2B_1	0.0158917
YY1_known2	0.0157202
TEAD2_1	0.0128388
E2F_known18	0.01197
NR3C1_known12	0.0101245
RARA_3	0.0101228
ZBTB49_1	0.0101089
E4F1_1	0.00841628
ATF3_known10	0.00792127
AHR_2	0.00775514
STAT_known6	0.00406205
ZNF75A_1	0.0037727
IRF_known14	0.0037708
ZEB1_known4	0.00288029
ETS_known1	0.00227143
FLI1_4	0.00188081
KLF13_1	0.00162121
PAX6_2	0.001573
MYB_2	0.000370206
TGIF2_1	0.000319944
GCM1_1	-0.000372749
NFY_known2	-0.000418639
CACBP_1	-0.000541735
CEBPB_known5	-0.000901285
CUX1_5	-0.00554281
MYBL2_3	-0.00900224
NANOG_known1	-0.0093836
FOXC1_6	-0.00967288
HBP1_1	-0.0100837
SRY_3	-0.0121535
AP1_known10	-0.0131911
GATA_known6	-0.0160285
HSF_known1	-0.0161042
IRF_known18	-0.0166724
SRF_known3	-0.0249433
ZSCAN16_1	-0.0276108
TEAD1_2	-0.0292935
RUNX1_4	-0.0295981
ZNF410_1	-0.0298403
POU1F1_1	-0.0304583
ZBTB16_1	-0.0307458
SOX10_7	-0.0314381
GATA_known16	-0.032357
TATA_known2	-0.0349192
HSFY2_2	-0.0415438
E2F7_1	-0.0434613
NFAT5_1	-0.0485806
GZF1_1	-0.0590825
(Intercept)	-0.0829013
