## Supplementary table 5 for "A transcription start site map in human pancreatic islets reveals functional regulatory signatures"

### Sheet: Sheet1
Tissue	Mark	Reference DOI
Islets	H3K4me3	10.1073/pnas.1621192114
Islets	H3K4me1	10.1038/ng.2870
Islets	H3K36me3	10.1073/pnas.1621192114
Islets	H3K27ac	10.1073/pnas.1621192114
Islets	H3K27me3	10.1073/pnas.1621192114
Adipose	H3K4me3	10.1038/nature14248
Adipose	H3K4me1	10.1038/nature14248
Adipose	H3K36me3	10.1038/nature14248
Adipose	H3K27ac	10.1038/nature14248
Adipose	H3K27me3	10.1038/nature14248
Liver	H3K4me3	10.1038/nature14248
Liver	H3K4me1	10.1038/nature14248
Liver	H3K36me3	10.1038/nature14248
Liver	H3K27ac	10.1038/nature14248
Liver	H3K27me3	10.1038/nature14248
SkeletalMsucle	H3K4me3	10.1038/nature14248
SkeletalMsucle	H3K4me1	10.1038/nature14248
SkeletalMsucle	H3K36me3	10.1038/nature14248
SkeletalMsucle	H3K27ac	10.1038/nature14248
SkeletalMsucle	H3K27me3	10.1038/nature14248
